# DeepC: Predicting chromatin interactions using megabase scaled deep neural networks and transfer learning

**DOI:** 10.1101/724005

**Authors:** Ron Schwessinger, Matthew Gosden, Damien Downes, Richard Brown, Jelena Telenius, Yee Whye Teh, Gerton Lunter, Jim R. Hughes

## Abstract

Understanding 3D genome structure requires high throughput, genome-wide approaches. However, assays for all vs. all chromatin interaction mapping are expensive and time consuming, which severely restricts their usage for large-scale mutagenesis screens or for mapping the impact of sequence variants. Computational models sophisticated enough to grasp the determinants of chromatin folding provide a unique window into the functional determinants of 3D genome structure as well as the effects of genome variation.

A chromatin interaction predictor should work at the base pair level but also incorporate large-scale genomic context to simultaneously capture the large scale and intricate structures of chromatin architecture. Similarly, to be a flexible and generalisable approach it should also be applicable to data it has not been explicitly trained on. To develop a model with these properties, we designed a deep neuronal network (deepC) that utilizes transfer learning to accurately predict chromatin interactions from DNA sequence at megabase scale. The model generalizes well to unseen chromosomes and works across cell types, Hi-C data resolutions and a range of sequencing depths. DeepC integrates DNA sequence context on an unprecedented scale, bridging the different levels of resolution from base pairs to TADs. We demonstrate how this model allows us to investigate sequence determinants of chromatin folding at genome-wide scale and to predict the importance of regulatory elements and the impact of sequence variations.
