## Supplementary Table 1 for "DeepC: Predicting chromatin interactions using megabase scaled deep neural networks and transfer learning"

### Sheet: Sheet1
Supplementary Table 1. Datasets used for training the chromatin feature network.
ID	Tag	Source	Geo	Geo Series
1	atac_corces_CMP	Corces et al. 2016	GSM1937410, GSM1937411	GSE74912
2	atac_corces_Ery	Corces et al. 2016	GSM1937412, GSM1937413, GSM1937414, GSM1937433, GSM1937434, GSM1937435, GSM1937439, GSM1937440	GSE74912
3	atac_corces_HSC	Corces et al. 2016	GSM1937416, GSM1937417	GSE74912
4	atac_corces_MEP	Corces et al. 2016	GSM1937418	GSE74912
5	atac_corces_MPP	Corces et al. 2016	GSM1937419, GSM1937420	GSE74912
6	atac_ery_diff_p4_D03_d16	WIMM	in preparation	.
7	atac_ery_diff_p3_combined_d10	WIMM	in preparation	.
8	atac_ery_diff_p3_combined_d10	WIMM	in preparation	.
9	atac_ery_diff_p1_combined_d11	WIMM	in preparation	.
10	atac_ery_diff_p1_combined_d13	WIMM	in preparation	.
11	atac_ery_diff_p3_combined_d13	WIMM	in preparation	.
12	atac_ery_diff_p4_combined_d16	WIMM	in preparation	.
13	atac_ery_diff_p3_combined_d16	WIMM	in preparation	.
14	atac_ery_diff_p1_combined_d7	WIMM	in preparation	.
15	atac_ery_diff_p4_D01_d16	WIMM	in preparation	.
16	CTCF_ery_diff_p2_combined_d13	WIMM	in preparation	.
17	dnase_ery_diff_p1_D01_d13_f8	WIMM	GSM2301522	GSE86393
18	dnase_ery_diff_p5_D01_fibach_f8	WIMM	GSM2301521	GSE86393
19	E003-H2AK5ac	Roadmap	.	.
20	E003-H2A.Z	Roadmap	.	.
21	E003-H2BK120ac	Roadmap	.	.
22	E003-H2BK12ac	Roadmap	.	.
23	E003-H2BK15ac	Roadmap	.	.
24	E003-H2BK20ac	Roadmap	.	.
25	E003-H2BK5ac	Roadmap	.	.
26	E003-H3K14ac	Roadmap	.	.
27	E003-H3K18ac	Roadmap	.	.
28	E003-H3K23ac	Roadmap	.	.
29	E003-H3K23me2	Roadmap	.	.
30	E003-H3K27ac	Roadmap	.	.
31	E003-H3K27me3	Roadmap	.	.
32	E003-H3K36me3	Roadmap	.	.
33	E003-H3K4ac	Roadmap	.	.
34	E003-H3K4me1	Roadmap	.	.
35	E003-H3K4me2	Roadmap	.	.
36	E003-H3K4me3	Roadmap	.	.
37	E003-H3K56ac	Roadmap	.	.
38	E003-H3K79me1	Roadmap	.	.
39	E003-H3K79me2	Roadmap	.	.
40	E003-H3K9ac	Roadmap	.	.
41	E003-H3K9me3	Roadmap	.	.
42	E003-H4K20me1	Roadmap	.	.
43	E003-H4K5ac	Roadmap	.	.
44	E003-H4K8ac	Roadmap	.	.
45	E003-H4K91ac	Roadmap	.	.
46	E123-H2A.Z	Roadmap	.	.
47	E123-H3K27ac	Roadmap	.	.
48	E123-H3K27me3	Roadmap	.	.
49	E123-H3K36me3	Roadmap	.	.
50	E123-H3K4me1	Roadmap	.	.
51	E123-H3K4me2	Roadmap	.	.
52	E123-H3K4me3	Roadmap	.	.
53	E123-H3K79me2	Roadmap	.	.
54	E123-H3K9ac	Roadmap	.	.
55	E123-H3K9me1	Roadmap	.	.
56	E123-H3K9me3	Roadmap	.	.
57	E123-H4K20me1	Roadmap	.	.
58	E124-H2A.Z	Roadmap	.	.
59	E124-H3K27ac	Roadmap	.	.
60	E124-H3K27me3	Roadmap	.	.
61	E124-H3K36me3	Roadmap	.	.
62	E124-H3K4me1	Roadmap	.	.
63	E124-H3K4me2	Roadmap	.	.
64	E124-H3K4me3	Roadmap	.	.
65	E124-H3K79me2	Roadmap	.	.
66	E124-H3K9ac	Roadmap	.	.
67	E124-H3K9me3	Roadmap	.	.
68	E124-H4K20me1	Roadmap	.	.
69	E125-H2A.Z	Roadmap	.	.
70	E125-H3K27ac	Roadmap	.	.
71	E125-H3K27me3	Roadmap	.	.
72	E125-H3K36me3	Roadmap	.	.
73	E125-H3K4me1	Roadmap	.	.
74	E125-H3K4me2	Roadmap	.	.
75	E125-H3K4me3	Roadmap	.	.
76	E125-H3K79me2	Roadmap	.	.
77	E125-H3K9ac	Roadmap	.	.
78	E125-H3K9me3	Roadmap	.	.
79	E125-H4K20me1	Roadmap	.	.
80	E126-H2A.Z	Roadmap	.	.
81	E126-H3K27ac	Roadmap	.	.
82	E126-H3K27me3	Roadmap	.	.
83	E126-H3K36me3	Roadmap	.	.
84	E126-H3K4me1	Roadmap	.	.
85	E126-H3K4me2	Roadmap	.	.
86	E126-H3K4me3	Roadmap	.	.
87	E126-H3K79me2	Roadmap	.	.
88	E126-H3K9ac	Roadmap	.	.
89	E126-H3K9me3	Roadmap	.	.
90	E126-H4K20me1	Roadmap	.	.
91	E127-H2A.Z	Roadmap	.	.
92	E127-H3K27ac	Roadmap	.	.
93	E127-H3K27me3	Roadmap	.	.
94	E127-H3K36me3	Roadmap	.	.
95	E127-H3K4me1	Roadmap	.	.
96	E127-H3K4me2	Roadmap	.	.
97	E127-H3K4me3	Roadmap	.	.
98	E127-H3K79me2	Roadmap	.	.
99	E127-H3K9ac	Roadmap	.	.
100	E127-H3K9me1	Roadmap	.	.
101	E127-H3K9me3	Roadmap	.	.
102	E127-H4K20me1	Roadmap	.	.
103	E128-H2A.Z	Roadmap	.	.
104	E128-H3K27ac	Roadmap	.	.
105	E128-H3K27me3	Roadmap	.	.
106	E128-H3K36me3	Roadmap	.	.
107	E128-H3K4me1	Roadmap	.	.
108	E128-H3K4me2	Roadmap	.	.
109	E128-H3K4me3	Roadmap	.	.
110	E128-H3K79me2	Roadmap	.	.
111	E128-H3K9ac	Roadmap	.	.
112	E128-H3K9me3	Roadmap	.	.
113	E128-H4K20me1	Roadmap	.	.
114	E129-H2A.Z	Roadmap	.	.
115	E129-H3K27ac	Roadmap	.	.
116	E129-H3K27me3	Roadmap	.	.
117	E129-H3K36me3	Roadmap	.	.
118	E129-H3K4me1	Roadmap	.	.
119	E129-H3K4me2	Roadmap	.	.
120	E129-H3K4me3	Roadmap	.	.
121	E129-H3K79me2	Roadmap	.	.
122	E129-H3K9me3	Roadmap	.	.
123	DnaseDukeAosmcUniPk	ENCODE	.	.
124	DnaseDukeChorionUniPk	ENCODE	.	.
125	DnaseDukeCllUniPk	ENCODE	.	.
126	DnaseDukeFibroblUniPk	ENCODE	.	.
127	DnaseDukeFibropUniPk	ENCODE	.	.
128	DnaseDukeGlioblaUniPk	ENCODE	.	.
129	DnaseDukeGm12891UniPk	ENCODE	.	.
130	DnaseDukeGm12892UniPk	ENCODE	.	.
131	DnaseDukeGm18507UniPk	ENCODE	.	.
132	DnaseDukeGm19238UniPk	ENCODE	.	.
133	DnaseDukeGm19239UniPk	ENCODE	.	.
134	DnaseDukeGm19240UniPk	ENCODE	.	.
135	DnaseDukeH9esUniPk	ENCODE	.	.
136	DnaseDukeHelas3ifna4hUniPk	ENCODE	.	.
137	DnaseDukeHepatocytesUniPk	ENCODE	.	.
138	DnaseDukeHpde6e6e7UniPk	ENCODE	.	.
139	DnaseDukeHsmmembUniPk	ENCODE	.	.
140	DnaseDukeHtr8svnUniPk	ENCODE	.	.
141	DnaseDukeHuh75UniPk	ENCODE	.	.
142	DnaseDukeHuh7UniPk	ENCODE	.	.
143	DnaseDukeIpsUniPk	ENCODE	.	.
144	DnaseDukeIshikawaestradiolUniPk	ENCODE	.	.
145	DnaseDukeIshikawatamoxifenUniPk	ENCODE	.	.
146	DnaseDukeLncapandrogenUniPk	ENCODE	.	.
147	DnaseDukeMcf7hypoxiaUniPk	ENCODE	.	.
148	DnaseDukeMedulloUniPk	ENCODE	.	.
149	DnaseDukeMelanoUniPk	ENCODE	.	.
150	DnaseDukeMyometrUniPk	ENCODE	.	.
151	DnaseDukeOsteoblUniPk	ENCODE	.	.
152	DnaseDukePanisletdUniPk	ENCODE	.	.
153	DnaseDukePanisletsUniPk	ENCODE	.	.
154	DnaseDukePhteUniPk	ENCODE	.	.
155	DnaseDukeProgfibUniPk	ENCODE	.	.
156	DnaseDukeRwpe1UniPk	ENCODE	.	.
157	DnaseDukeStellateUniPk	ENCODE	.	.
158	DnaseDukeT47dUniPk	ENCODE	.	.
159	DnaseDukeTh0UniPk	ENCODE	.	.
160	DnaseDukeUrotheliaUniPk	ENCODE	.	.
161	DnaseDukeUrotheliaut189UniPk	ENCODE	.	.
162	DnaseUwAg04449UniPk	ENCODE	.	.
163	DnaseUwAg04450UniPk	ENCODE	.	.
164	DnaseUwAg09309UniPk	ENCODE	.	.
165	DnaseUwAg09319UniPk	ENCODE	.	.
166	DnaseUwAg10803UniPk	ENCODE	.	.
167	DnaseUwAoafUniPk	ENCODE	.	.
168	DnaseUwBe2cUniPk	ENCODE	.	.
169	DnaseUwBjUniPk	ENCODE	.	.
170	DnaseUwCaco2UniPk	ENCODE	.	.
171	DnaseUwCd20UniPk	ENCODE	.	.
172	DnaseUwCd34mobilizedUniPk	ENCODE	.	.
173	DnaseUwCmkUniPk	ENCODE	.	.
174	DnaseUwdukeA549UniPk	ENCODE	.	.
175	DnaseUwdukeGm12878UniPk	ENCODE	.	.
176	DnaseUwdukeH1hescUniPk	ENCODE	.	.
177	DnaseUwdukeHelas3UniPk	ENCODE	.	.
178	DnaseUwdukeHepg2UniPk	ENCODE	.	.
179	DnaseUwdukeHmecUniPk	ENCODE	.	.
180	DnaseUwdukeHsmmtubeUniPk	ENCODE	.	.
181	DnaseUwdukeHsmmUniPk	ENCODE	.	.
182	DnaseUwdukeHuvecUniPk	ENCODE	.	.
183	DnaseUwdukeK562UniPk	ENCODE	.	.
184	DnaseUwdukeLncapUniPk	ENCODE	.	.
185	DnaseUwdukeMcf7UniPk	ENCODE	.	.
186	DnaseUwdukeNhekUniPk	ENCODE	.	.
187	DnaseUwdukeTh1UniPk	ENCODE	.	.
188	DnaseUwGm06990UniPk	ENCODE	.	.
189	DnaseUwGm12864UniPk	ENCODE	.	.
190	DnaseUwGm12865UniPk	ENCODE	.	.
191	DnaseUwH7hescUniPk	ENCODE	.	.
192	DnaseUwHacUniPk	ENCODE	.	.
193	DnaseUwHaepicUniPk	ENCODE	.	.
194	DnaseUwHahUniPk	ENCODE	.	.
195	DnaseUwHaspUniPk	ENCODE	.	.
196	DnaseUwHbmecUniPk	ENCODE	.	.
197	DnaseUwHcfaaUniPk	ENCODE	.	.
198	DnaseUwHcfUniPk	ENCODE	.	.
199	DnaseUwHcmUniPk	ENCODE	.	.
200	DnaseUwHconfUniPk	ENCODE	.	.
201	DnaseUwHcpepicUniPk	ENCODE	.	.
202	DnaseUwHct116UniPk	ENCODE	.	.
203	DnaseUwHeepicUniPk	ENCODE	.	.
204	DnaseUwHffmycUniPk	ENCODE	.	.
205	DnaseUwHffUniPk	ENCODE	.	.
206	DnaseUwHgfUniPk	ENCODE	.	.
207	DnaseUwHipepicUniPk	ENCODE	.	.
208	DnaseUwHl60UniPk	ENCODE	.	.
209	DnaseUwHmfUniPk	ENCODE	.	.
210	DnaseUwHmvecdadUniPk	ENCODE	.	.
211	DnaseUwHmvecdbladUniPk	ENCODE	.	.
212	DnaseUwHmvecdblneoUniPk	ENCODE	.	.
213	DnaseUwHmvecdlyadUniPk	ENCODE	.	.
214	DnaseUwHmvecdlyneoUniPk	ENCODE	.	.
215	DnaseUwHmvecdneoUniPk	ENCODE	.	.
216	DnaseUwHmveclblUniPk	ENCODE	.	.
217	DnaseUwHmvecllyUniPk	ENCODE	.	.
218	DnaseUwHnpcepicUniPk	ENCODE	.	.
219	DnaseUwHpaecUniPk	ENCODE	.	.
220	DnaseUwHpafUniPk	ENCODE	.	.
221	DnaseUwHpdlfUniPk	ENCODE	.	.
222	DnaseUwHpfUniPk	ENCODE	.	.
223	DnaseUwHrcepicUniPk	ENCODE	.	.
224	DnaseUwHreUniPk	ENCODE	.	.
225	DnaseUwHrgecUniPk	ENCODE	.	.
226	DnaseUwHrpepicUniPk	ENCODE	.	.
227	DnaseUwHvmfUniPk	ENCODE	.	.
228	DnaseUwJurkatUniPk	ENCODE	.	.
229	DnaseUwMonocytescd14ro01746UniPk	ENCODE	.	.
230	DnaseUwNb4UniPk	ENCODE	.	.
231	DnaseUwNhaUniPk	ENCODE	.	.
232	DnaseUwNhdfadUniPk	ENCODE	.	.
233	DnaseUwNhdfneoUniPk	ENCODE	.	.
234	DnaseUwNhlfUniPk	ENCODE	.	.
235	DnaseUwNt2d1UniPk	ENCODE	.	.
236	DnaseUwPanc1UniPk	ENCODE	.	.
237	DnaseUwPrecUniPk	ENCODE	.	.
238	DnaseUwRptecUniPk	ENCODE	.	.
239	DnaseUwSaecUniPk	ENCODE	.	.
240	DnaseUwSkmcUniPk	ENCODE	.	.
241	DnaseUwSknmcUniPk	ENCODE	.	.
242	DnaseUwSknshraUniPk	ENCODE	.	.
243	DnaseUwTh2UniPk	ENCODE	.	.
244	DnaseUwWerirb1UniPk	ENCODE	.	.
245	DnaseUwWi38tamoxifentamoxifenUniPk	ENCODE	.	.
246	DnaseUwWi38UniPk	ENCODE	.	.
247	TfbsBroadDnd41CtcfUniPk	ENCODE	.	.
248	TfbsBroadDnd41Ezh239875UniPk	ENCODE	.	.
249	TfbsBroadGm12878CtcfUniPk	ENCODE	.	.
250	TfbsBroadGm12878Ezh239875UniPk	ENCODE	.	.
251	TfbsBroadH1hescChd1a301218aUniPk	ENCODE	.	.
252	TfbsBroadH1hescCtcfUniPk	ENCODE	.	.
253	TfbsBroadH1hescEzh239875UniPk	ENCODE	.	.
254	TfbsBroadH1hescJarid1aab26049UniPk	ENCODE	.	.
255	TfbsBroadH1hescRbbp5a300109aUniPk	ENCODE	.	.
256	TfbsBroadHelas3CtcfUniPk	ENCODE	.	.
257	TfbsBroadHelas3Ezh239875UniPk	ENCODE	.	.
258	TfbsBroadHelas3Pol2bUniPk	ENCODE	.	.
259	TfbsBroadHepg2CtcfUniPk	ENCODE	.	.
260	TfbsBroadHepg2Ezh239875UniPk	ENCODE	.	.
261	TfbsBroadHmecCtcfUniPk	ENCODE	.	.
262	TfbsBroadHmecEzh239875UniPk	ENCODE	.	.
263	TfbsBroadHsmmCtcfUniPk	ENCODE	.	.
264	TfbsBroadHsmmEzh239875UniPk	ENCODE	.	.
265	TfbsBroadHsmmtCtcfUniPk	ENCODE	.	.
266	TfbsBroadHsmmtEzh239875UniPk	ENCODE	.	.
267	TfbsBroadHuvecCtcfUniPk	ENCODE	.	.
268	TfbsBroadHuvecEzh239875UniPk	ENCODE	.	.
269	TfbsBroadHuvecPol2bUniPk	ENCODE	.	.
270	TfbsBroadK562Chd1a301218aUniPk	ENCODE	.	.
271	TfbsBroadK562CtcfUniPk	ENCODE	.	.
272	TfbsBroadK562Ezh239875UniPk	ENCODE	.	.
273	TfbsBroadK562Hdac1sc6298UniPk	ENCODE	.	.
274	TfbsBroadK562Hdac2a300705aUniPk	ENCODE	.	.
275	TfbsBroadK562Hdac6a301341aUniPk	ENCODE	.	.
276	TfbsBroadK562P300UniPk	ENCODE	.	.
277	TfbsBroadK562Phf8a301772aUniPk	ENCODE	.	.
278	TfbsBroadK562Plu1UniPk	ENCODE	.	.
279	TfbsBroadK562Pol2bUniPk	ENCODE	.	.
280	TfbsBroadK562Rbbp5a300109aUniPk	ENCODE	.	.
281	TfbsBroadK562Sap3039731UniPk	ENCODE	.	.
282	TfbsBroadNhaCtcfUniPk	ENCODE	.	.
283	TfbsBroadNhaEzh239875UniPk	ENCODE	.	.
284	TfbsBroadNhdfadCtcfUniPk	ENCODE	.	.
285	TfbsBroadNhdfadEzh239875UniPk	ENCODE	.	.
286	TfbsBroadNhekCtcfUniPk	ENCODE	.	.
287	TfbsBroadNhekEzh239875UniPk	ENCODE	.	.
288	TfbsBroadNhekPol2bUniPk	ENCODE	.	.
289	TfbsBroadNhlfCtcfUniPk	ENCODE	.	.
290	TfbsBroadNhlfEzh239875UniPk	ENCODE	.	.
291	TfbsBroadOsteoblCtcfUniPk	ENCODE	.	.
292	TfbsHaibA549Atf3V0422111Etoh02UniPk	ENCODE	.	.
293	TfbsHaibA549Bcl3V0422111Etoh02UniPk	ENCODE	.	.
294	TfbsHaibA549Creb1sc240V0416102Dex100nmUniPk	ENCODE	.	.
295	TfbsHaibA549Ctcfsc5916Pcr1xDex100nmUniPk	ENCODE	.	.
296	TfbsHaibA549Ctcfsc5916Pcr1xEtoh02UniPk	ENCODE	.	.
297	TfbsHaibA549Elf1V0422111Etoh02UniPk	ENCODE	.	.
298	TfbsHaibA549Ets1V0422111Etoh02UniPk	ENCODE	.	.
299	TfbsHaibA549Fosl2V0422111Etoh02UniPk	ENCODE	.	.
300	TfbsHaibA549Foxa1V0416102Dex100nmUniPk	ENCODE	.	.
301	TfbsHaibA549GabpV0422111Etoh02UniPk	ENCODE	.	.
302	TfbsHaibA549GrPcr1xDex500pmUniPk	ENCODE	.	.
303	TfbsHaibA549GrPcr1xDex50nmUniPk	ENCODE	.	.
304	TfbsHaibA549GrPcr1xDex5nmUniPk	ENCODE	.	.
305	TfbsHaibA549GrPcr2xDex100nmUniPk	ENCODE	.	.
306	TfbsHaibA549NrsfV0422111Etoh02UniPk	ENCODE	.	.
307	TfbsHaibA549P300V0422111Etoh02UniPk	ENCODE	.	.
308	TfbsHaibA549Pol2Pcr2xDex100nmUniPk	ENCODE	.	.
309	TfbsHaibA549Pol2Pcr2xEtoh02UniPk	ENCODE	.	.
310	TfbsHaibA549Sin3ak20V0422111Etoh02UniPk	ENCODE	.	.
311	TfbsHaibA549Six5V0422111Etoh02UniPk	ENCODE	.	.
312	TfbsHaibA549Taf1V0422111Etoh02UniPk	ENCODE	.	.
313	TfbsHaibA549Tcf12V0422111Etoh02UniPk	ENCODE	.	.
314	TfbsHaibA549Usf1Pcr1xDex100nmUniPk	ENCODE	.	.
315	TfbsHaibA549Usf1Pcr1xEtoh02UniPk	ENCODE	.	.
316	TfbsHaibA549Usf1V0422111Etoh02UniPk	ENCODE	.	.
317	TfbsHaibA549Yy1cV0422111Etoh02UniPk	ENCODE	.	.
318	TfbsHaibA549Zbtb33V0422111Etoh02UniPk	ENCODE	.	.
319	TfbsHaibEcc1CtcfcV0416102Dm002p1hUniPk	ENCODE	.	.
320	TfbsHaibEcc1EraaV0416102Bpa1hUniPk	ENCODE	.	.
321	TfbsHaibEcc1EralphaaV0416102Est10nm1hUniPk	ENCODE	.	.
322	TfbsHaibEcc1EralphaaV0416102Gen1hUniPk	ENCODE	.	.
323	TfbsHaibEcc1Foxa1sc6553V0416102Dm002p1hUniPk	ENCODE	.	.
324	TfbsHaibEcc1GrV0416102Dex100nmUniPk	ENCODE	.	.
325	TfbsHaibEcc1Pol2V0416102Dm002p1hUniPk	ENCODE	.	.
326	TfbsHaibGm12878Atf2sc81188V0422111UniPk	ENCODE	.	.
327	TfbsHaibGm12878Atf3Pcr1xUniPk	ENCODE	.	.
328	TfbsHaibGm12878BatfPcr1xUniPk	ENCODE	.	.
329	TfbsHaibGm12878Bcl11aPcr1xUniPk	ENCODE	.	.
330	TfbsHaibGm12878Bcl3V0416101UniPk	ENCODE	.	.
331	TfbsHaibGm12878Bclaf101388V0416101UniPk	ENCODE	.	.
332	TfbsHaibGm12878Cebpbsc150V0422111UniPk	ENCODE	.	.
333	TfbsHaibGm12878Ebf1sc137065Pcr1xUniPk	ENCODE	.	.
334	TfbsHaibGm12878Egr1Pcr2xUniPk	ENCODE	.	.
335	TfbsHaibGm12878Elf1sc631V0416101UniPk	ENCODE	.	.
336	TfbsHaibGm12878Ets1Pcr1xUniPk	ENCODE	.	.
337	TfbsHaibGm12878Foxm1sc502V0422111UniPk	ENCODE	.	.
338	TfbsHaibGm12878GabpPcr2xUniPk	ENCODE	.	.
339	TfbsHaibGm12878Irf4sc6059Pcr1xUniPk	ENCODE	.	.
340	TfbsHaibGm12878Mef2aPcr1xUniPk	ENCODE	.	.
341	TfbsHaibGm12878Mef2csc13268V0416101UniPk	ENCODE	.	.
342	TfbsHaibGm12878Mta3sc81325V0422111UniPk	ENCODE	.	.
343	TfbsHaibGm12878Nfatc1sc17834V0422111UniPk	ENCODE	.	.
344	TfbsHaibGm12878Nficsc81335V0422111UniPk	ENCODE	.	.
345	TfbsHaibGm12878NrsfPcr1xUniPk	ENCODE	.	.
346	TfbsHaibGm12878P300Pcr1xUniPk	ENCODE	.	.
347	TfbsHaibGm12878Pax5c20Pcr1xUniPk	ENCODE	.	.
348	TfbsHaibGm12878Pax5n19Pcr1xUniPk	ENCODE	.	.
349	TfbsHaibGm12878Pbx3Pcr1xUniPk	ENCODE	.	.
350	TfbsHaibGm12878Pmlsc71910V0422111UniPk	ENCODE	.	.
351	TfbsHaibGm12878Pol24h8Pcr1xUniPk	ENCODE	.	.
352	TfbsHaibGm12878Pol2Pcr2xUniPk	ENCODE	.	.
353	TfbsHaibGm12878Pou2f2Pcr1xUniPk	ENCODE	.	.
354	TfbsHaibGm12878Pu1Pcr1xUniPk	ENCODE	.	.
355	TfbsHaibGm12878Rad21V0416101UniPk	ENCODE	.	.
356	TfbsHaibGm12878Runx3sc101553V0422111UniPk	ENCODE	.	.
357	TfbsHaibGm12878RxraPcr1xUniPk	ENCODE	.	.
358	TfbsHaibGm12878Six5Pcr1xUniPk	ENCODE	.	.
359	TfbsHaibGm12878Sp1Pcr1xUniPk	ENCODE	.	.
360	TfbsHaibGm12878SrfPcr2xUniPk	ENCODE	.	.
361	TfbsHaibGm12878Stat5asc74442V0422111UniPk	ENCODE	.	.
362	TfbsHaibGm12878Taf1Pcr1xUniPk	ENCODE	.	.
363	TfbsHaibGm12878Tcf12Pcr1xUniPk	ENCODE	.	.
364	TfbsHaibGm12878Tcf3Pcr1xUniPk	ENCODE	.	.
365	TfbsHaibGm12878Usf1Pcr2xUniPk	ENCODE	.	.
366	TfbsHaibGm12878Yy1sc281Pcr1xUniPk	ENCODE	.	.
367	TfbsHaibGm12878Zbtb33Pcr1xUniPk	ENCODE	.	.
368	TfbsHaibGm12878Zeb1sc25388V0416102UniPk	ENCODE	.	.
369	TfbsHaibGm12891Pax5c20V0416101UniPk	ENCODE	.	.
370	TfbsHaibGm12891Pol24h8Pcr1xUniPk	ENCODE	.	.
371	TfbsHaibGm12891Pol2Pcr1xUniPk	ENCODE	.	.
372	TfbsHaibGm12891Pou2f2Pcr1xUniPk	ENCODE	.	.
373	TfbsHaibGm12891Pu1Pcr1xUniPk	ENCODE	.	.
374	TfbsHaibGm12891Taf1Pcr1xUniPk	ENCODE	.	.
375	TfbsHaibGm12891Yy1sc281V0416101UniPk	ENCODE	.	.
376	TfbsHaibGm12892Pax5c20V0416101UniPk	ENCODE	.	.
377	TfbsHaibGm12892Pol24h8V0416102UniPk	ENCODE	.	.
378	TfbsHaibGm12892Pol2V0416102UniPk	ENCODE	.	.
379	TfbsHaibGm12892Taf1V0416102UniPk	ENCODE	.	.
380	TfbsHaibGm12892Yy1V0416101UniPk	ENCODE	.	.
381	TfbsHaibH1hescAtf2sc81188V0422111UniPk	ENCODE	.	.
382	TfbsHaibH1hescAtf3V0416102UniPk	ENCODE	.	.
383	TfbsHaibH1hescBcl11aPcr1xUniPk	ENCODE	.	.
384	TfbsHaibH1hescCtcfsc5916V0416102UniPk	ENCODE	.	.
385	TfbsHaibH1hescEgr1V0416102UniPk	ENCODE	.	.
386	TfbsHaibH1hescFosl1sc183V0416102UniPk	ENCODE	.	.
387	TfbsHaibH1hescGabpPcr1xUniPk	ENCODE	.	.
388	TfbsHaibH1hescHdac2sc6296V0416102UniPk	ENCODE	.	.
389	TfbsHaibH1hescJundV0416102UniPk	ENCODE	.	.
390	TfbsHaibH1hescNanogsc33759V0416102UniPk	ENCODE	.	.
391	TfbsHaibH1hescNrsfV0416102UniPk	ENCODE	.	.
392	TfbsHaibH1hescP300V0416102UniPk	ENCODE	.	.
393	TfbsHaibH1hescPol24h8V0416102UniPk	ENCODE	.	.
394	TfbsHaibH1hescPol2V0416102UniPk	ENCODE	.	.
395	TfbsHaibH1hescPou5f1sc9081V0416102UniPk	ENCODE	.	.
396	TfbsHaibH1hescRad21V0416102UniPk	ENCODE	.	.
397	TfbsHaibH1hescRxraV0416102UniPk	ENCODE	.	.
398	TfbsHaibH1hescSin3ak20Pcr1xUniPk	ENCODE	.	.
399	TfbsHaibH1hescSix5Pcr1xUniPk	ENCODE	.	.
400	TfbsHaibH1hescSp1Pcr1xUniPk	ENCODE	.	.
401	TfbsHaibH1hescSp2V0422111UniPk	ENCODE	.	.
402	TfbsHaibH1hescSp4v20V0422111UniPk	ENCODE	.	.
403	TfbsHaibH1hescSrfPcr1xUniPk	ENCODE	.	.
404	TfbsHaibH1hescTaf1V0416102UniPk	ENCODE	.	.
405	TfbsHaibH1hescTaf7sc101167V0416102UniPk	ENCODE	.	.
406	TfbsHaibH1hescTcf12Pcr1xUniPk	ENCODE	.	.
407	TfbsHaibH1hescTead4sc101184V0422111UniPk	ENCODE	.	.
408	TfbsHaibH1hescUsf1Pcr1xUniPk	ENCODE	.	.
409	TfbsHaibH1hescYy1sc281V0416102UniPk	ENCODE	.	.
410	TfbsHaibHct116Pol24h8V0416101UniPk	ENCODE	.	.
411	TfbsHaibHct116Yy1sc281V0416101UniPk	ENCODE	.	.
412	TfbsHaibHct116Zbtb33V0416101UniPk	ENCODE	.	.
413	TfbsHaibHelas3GabpPcr1xUniPk	ENCODE	.	.
414	TfbsHaibHelas3NrsfPcr1xUniPk	ENCODE	.	.
415	TfbsHaibHelas3Pol2Pcr1xUniPk	ENCODE	.	.
416	TfbsHaibHelas3Taf1Pcr1xUniPk	ENCODE	.	.
417	TfbsHaibHepg2Atf3V0416101UniPk	ENCODE	.	.
418	TfbsHaibHepg2Bhlhe40V0416101UniPk	ENCODE	.	.
419	TfbsHaibHepg2Cebpbsc150V0416101UniPk	ENCODE	.	.
420	TfbsHaibHepg2Cebpdsc636V0416101UniPk	ENCODE	.	.
421	TfbsHaibHepg2Ctcfsc5916V0416101UniPk	ENCODE	.	.
422	TfbsHaibHepg2Elf1sc631V0416101UniPk	ENCODE	.	.
423	TfbsHaibHepg2Fosl2V0416101UniPk	ENCODE	.	.
424	TfbsHaibHepg2Foxa1sc101058V0416101UniPk	ENCODE	.	.
425	TfbsHaibHepg2Foxa1sc6553V0416101UniPk	ENCODE	.	.
426	TfbsHaibHepg2Foxa2sc6554V0416101UniPk	ENCODE	.	.
427	TfbsHaibHepg2GabpPcr2xUniPk	ENCODE	.	.
428	TfbsHaibHepg2Hdac2sc6296V0416101UniPk	ENCODE	.	.
429	TfbsHaibHepg2Hnf4asc8987V0416101UniPk	ENCODE	.	.
430	TfbsHaibHepg2Hnf4gsc6558V0416101UniPk	ENCODE	.	.
431	TfbsHaibHepg2JundPcr1xUniPk	ENCODE	.	.
432	TfbsHaibHepg2Mbd4sc271530V0422111UniPk	ENCODE	.	.
433	TfbsHaibHepg2Mybl2sc81192V0422111UniPk	ENCODE	.	.
434	TfbsHaibHepg2Nficsc81335V0422111UniPk	ENCODE	.	.
435	TfbsHaibHepg2NrsfPcr2xUniPk	ENCODE	.	.
436	TfbsHaibHepg2NrsfV0416101UniPk	ENCODE	.	.
437	TfbsHaibHepg2P300V0416101UniPk	ENCODE	.	.
438	TfbsHaibHepg2Pol24h8V0416102UniPk	ENCODE	.	.
439	TfbsHaibHepg2Pol2Pcr2xUniPk	ENCODE	.	.
440	TfbsHaibHepg2Rad21V0416101UniPk	ENCODE	.	.
441	TfbsHaibHepg2RxraPcr1xUniPk	ENCODE	.	.
442	TfbsHaibHepg2Sin3ak20Pcr1xUniPk	ENCODE	.	.
443	TfbsHaibHepg2Sp1Pcr1xUniPk	ENCODE	.	.
444	TfbsHaibHepg2Sp2V0422111UniPk	ENCODE	.	.
445	TfbsHaibHepg2SrfV0416101UniPk	ENCODE	.	.
446	TfbsHaibHepg2Taf1Pcr2xUniPk	ENCODE	.	.
447	TfbsHaibHepg2Tcf12Pcr1xUniPk	ENCODE	.	.
448	TfbsHaibHepg2Tead4sc101184V0422111UniPk	ENCODE	.	.
449	TfbsHaibHepg2Usf1Pcr1xUniPk	ENCODE	.	.
450	TfbsHaibHepg2Yy1sc281V0416101UniPk	ENCODE	.	.
451	TfbsHaibHepg2Zbtb33Pcr1xUniPk	ENCODE	.	.
452	TfbsHaibHepg2Zbtb7aV0416101UniPk	ENCODE	.	.
453	TfbsHaibHuvecPol24h8V0416101UniPk	ENCODE	.	.
454	TfbsHaibHuvecPol2Pcr1xUniPk	ENCODE	.	.
455	TfbsHaibK562Atf3V0416101UniPk	ENCODE	.	.
456	TfbsHaibK562Bcl3Pcr1xUniPk	ENCODE	.	.
457	TfbsHaibK562Bclaf101388Pcr1xUniPk	ENCODE	.	.
458	TfbsHaibK562Cbx3sc101004V0422111UniPk	ENCODE	.	.
459	TfbsHaibK562Cebpbsc150V0422111UniPk	ENCODE	.	.
460	TfbsHaibK562CtcfcPcr1xUniPk	ENCODE	.	.
461	TfbsHaibK562Ctcflsc98982V0416101UniPk	ENCODE	.	.
462	TfbsHaibK562E2f6V0416102UniPk	ENCODE	.	.
463	TfbsHaibK562Egr1V0416101UniPk	ENCODE	.	.
464	TfbsHaibK562Elf1sc631V0416102UniPk	ENCODE	.	.
465	TfbsHaibK562Ets1V0416101UniPk	ENCODE	.	.
466	TfbsHaibK562Fosl1sc183V0416101UniPk	ENCODE	.	.
467	TfbsHaibK562GabpV0416101UniPk	ENCODE	.	.
468	TfbsHaibK562Gata2sc267Pcr1xUniPk	ENCODE	.	.
469	TfbsHaibK562Hdac2sc6296V0416102UniPk	ENCODE	.	.
470	TfbsHaibK562MaxV0416102UniPk	ENCODE	.	.
471	TfbsHaibK562Mef2aV0416101UniPk	ENCODE	.	.
472	TfbsHaibK562Nr2f2sc271940V0422111UniPk	ENCODE	.	.
473	TfbsHaibK562NrsfV0416102UniPk	ENCODE	.	.
474	TfbsHaibK562Pmlsc71910V0422111UniPk	ENCODE	.	.
475	TfbsHaibK562Pol24h8V0416101UniPk	ENCODE	.	.
476	TfbsHaibK562Pol2V0416101UniPk	ENCODE	.	.
477	TfbsHaibK562Pu1Pcr1xUniPk	ENCODE	.	.
478	TfbsHaibK562Rad21V0416102UniPk	ENCODE	.	.
479	TfbsHaibK562Sin3ak20V0416101UniPk	ENCODE	.	.
480	TfbsHaibK562Six5Pcr1xUniPk	ENCODE	.	.
481	TfbsHaibK562Sp1Pcr1xUniPk	ENCODE	.	.
482	TfbsHaibK562Sp2sc643V0416102UniPk	ENCODE	.	.
483	TfbsHaibK562SrfV0416101UniPk	ENCODE	.	.
484	TfbsHaibK562Stat5asc74442V0422111UniPk	ENCODE	.	.
485	TfbsHaibK562Taf1V0416101UniPk	ENCODE	.	.
486	TfbsHaibK562Taf7sc101167V0416101UniPk	ENCODE	.	.
487	TfbsHaibK562Tead4sc101184V0422111UniPk	ENCODE	.	.
488	TfbsHaibK562Thap1sc98174V0416101UniPk	ENCODE	.	.
489	TfbsHaibK562Trim28sc81411V0422111UniPk	ENCODE	.	.
490	TfbsHaibK562Usf1V0416101UniPk	ENCODE	.	.
491	TfbsHaibK562Yy1V0416101UniPk	ENCODE	.	.
492	TfbsHaibK562Yy1V0416102UniPk	ENCODE	.	.
493	TfbsHaibK562Zbtb33Pcr1xUniPk	ENCODE	.	.
494	TfbsHaibK562Zbtb7asc34508V0416101UniPk	ENCODE	.	.
495	TfbsHaibPanc1NrsfPcr2xUniPk	ENCODE	.	.
496	TfbsHaibPanc1Pol24h8V0416101UniPk	ENCODE	.	.
497	TfbsHaibPanc1Sin3ak20V0416101UniPk	ENCODE	.	.
498	TfbsHaibPfsk1Foxp2Pcr2xUniPk	ENCODE	.	.
499	TfbsHaibPfsk1NrsfPcr2xUniPk	ENCODE	.	.
500	TfbsHaibPfsk1Sin3ak20V0416101UniPk	ENCODE	.	.
501	TfbsHaibPfsk1Taf1V0416101UniPk	ENCODE	.	.
502	TfbsHaibSknmcFoxp2Pcr2xUniPk	ENCODE	.	.
503	TfbsHaibSknmcPol24h8V0416101UniPk	ENCODE	.	.
504	TfbsHaibSknshNrsfPcr2xUniPk	ENCODE	.	.
505	TfbsHaibSknshNrsfV0416101UniPk	ENCODE	.	.
506	TfbsHaibSknshPol24h8V0416101UniPk	ENCODE	.	.
507	TfbsHaibSknshraCtcfV0416102UniPk	ENCODE	.	.
508	TfbsHaibSknshraP300V0416102UniPk	ENCODE	.	.
509	TfbsHaibSknshraRad21V0416102UniPk	ENCODE	.	.
510	TfbsHaibSknshraUsf1sc8983V0416102UniPk	ENCODE	.	.
511	TfbsHaibSknshraYy1sc281V0416102UniPk	ENCODE	.	.
512	TfbsHaibSknshSin3ak20V0416101UniPk	ENCODE	.	.
513	TfbsHaibSknshTaf1V0416101UniPk	ENCODE	.	.
514	TfbsHaibT47dCtcfsc5916V0416102Dm002p1hUniPk	ENCODE	.	.
515	TfbsHaibT47dEraaV0416102Bpa1hUniPk	ENCODE	.	.
516	TfbsHaibT47dEralphaaPcr2xGen1hUniPk	ENCODE	.	.
517	TfbsHaibT47dEralphaaV0416102Est10nm1hUniPk	ENCODE	.	.
518	TfbsHaibT47dFoxa1sc6553V0416102Dm002p1hUniPk	ENCODE	.	.
519	TfbsHaibT47dGata3sc268V0416102Dm002p1hUniPk	ENCODE	.	.
520	TfbsHaibT47dP300V0416102Dm002p1hUniPk	ENCODE	.	.
521	TfbsHaibU87NrsfPcr2xUniPk	ENCODE	.	.
522	TfbsHaibU87Pol24h8V0416101UniPk	ENCODE	.	.
523	TfbsSydhA549Bhlhe40IggrabUniPk	ENCODE	.	.
524	TfbsSydhA549CebpbIggrabUniPk	ENCODE	.	.
525	TfbsSydhA549MaxIggrabUniPk	ENCODE	.	.
526	TfbsSydhA549Pol2s2IggrabUniPk	ENCODE	.	.
527	TfbsSydhA549Rad21IggrabUniPk	ENCODE	.	.
528	TfbsSydhGm08714Znf274UcdUniPk	ENCODE	.	.
529	TfbsSydhGm10847NfkbTnfaIggrabUniPk	ENCODE	.	.
530	TfbsSydhGm10847Pol2IggmusUniPk	ENCODE	.	.
531	TfbsSydhGm12878Bhlhe40cIggmusUniPk	ENCODE	.	.
532	TfbsSydhGm12878Brca1a300IggmusUniPk	ENCODE	.	.
533	TfbsSydhGm12878CfosUniPk	ENCODE	.	.
534	TfbsSydhGm12878Chd1a301218aIggmusUniPk	ENCODE	.	.
535	TfbsSydhGm12878Chd2ab68301IggmusUniPk	ENCODE	.	.
536	TfbsSydhGm12878Corestsc30189IggmusUniPk	ENCODE	.	.
537	TfbsSydhGm12878Ctcfsc15914c20UniPk	ENCODE	.	.
538	TfbsSydhGm12878E2f4IggmusUniPk	ENCODE	.	.
539	TfbsSydhGm12878Ebf1sc137065UniPk	ENCODE	.	.
540	TfbsSydhGm12878Elk112771IggmusUniPk	ENCODE	.	.
541	TfbsSydhGm12878Ikzf1iknuclaUniPk	ENCODE	.	.
542	TfbsSydhGm12878JundUniPk	ENCODE	.	.
543	TfbsSydhGm12878MaxIggmusUniPk	ENCODE	.	.
544	TfbsSydhGm12878Mazab85725IggmusUniPk	ENCODE	.	.
545	TfbsSydhGm12878Mxi1IggmusUniPk	ENCODE	.	.
546	TfbsSydhGm12878Nfe2sc22827UniPk	ENCODE	.	.
547	TfbsSydhGm12878NfkbTnfaIggrabUniPk	ENCODE	.	.
548	TfbsSydhGm12878NfyaIggmusUniPk	ENCODE	.	.
549	TfbsSydhGm12878NfybIggmusUniPk	ENCODE	.	.
550	TfbsSydhGm12878Nrf1IggmusUniPk	ENCODE	.	.
551	TfbsSydhGm12878P300bUniPk	ENCODE	.	.
552	TfbsSydhGm12878P300IggmusUniPk	ENCODE	.	.
553	TfbsSydhGm12878Pol2IggmusUniPk	ENCODE	.	.
554	TfbsSydhGm12878Pol2s2IggmusUniPk	ENCODE	.	.
555	TfbsSydhGm12878Pol2UniPk	ENCODE	.	.
556	TfbsSydhGm12878Pol3UniPk	ENCODE	.	.
557	TfbsSydhGm12878Rad21IggrabUniPk	ENCODE	.	.
558	TfbsSydhGm12878Rfx5200401194IggmusUniPk	ENCODE	.	.
559	TfbsSydhGm12878Sin3anb6001263IggmusUniPk	ENCODE	.	.
560	TfbsSydhGm12878Smc3ab9263IggmusUniPk	ENCODE	.	.
561	TfbsSydhGm12878Stat1UniPk	ENCODE	.	.
562	TfbsSydhGm12878Stat3IggmusUniPk	ENCODE	.	.
563	TfbsSydhGm12878Tblr1ab24550IggmusUniPk	ENCODE	.	.
564	TfbsSydhGm12878TbpIggmusUniPk	ENCODE	.	.
565	TfbsSydhGm12878Tr4UniPk	ENCODE	.	.
566	TfbsSydhGm12878Usf2IggmusUniPk	ENCODE	.	.
567	TfbsSydhGm12878WhipIggmusUniPk	ENCODE	.	.
568	TfbsSydhGm12878Yy1UniPk	ENCODE	.	.
569	TfbsSydhGm12878Znf143166181apUniPk	ENCODE	.	.
570	TfbsSydhGm12878Znf274UniPk	ENCODE	.	.
571	TfbsSydhGm12878Zzz3UniPk	ENCODE	.	.
572	TfbsSydhGm12891NfkbTnfaIggrabUniPk	ENCODE	.	.
573	TfbsSydhGm12891Pol2IggmusUniPk	ENCODE	.	.
574	TfbsSydhGm12892NfkbTnfaIggrabUniPk	ENCODE	.	.
575	TfbsSydhGm12892Pol2IggmusUniPk	ENCODE	.	.
576	TfbsSydhGm15510NfkbTnfaIggrabUniPk	ENCODE	.	.
577	TfbsSydhGm15510Pol2IggmusUniPk	ENCODE	.	.
578	TfbsSydhGm18505NfkbTnfaIggrabUniPk	ENCODE	.	.
579	TfbsSydhGm18505Pol2IggmusUniPk	ENCODE	.	.
580	TfbsSydhGm18526NfkbTnfaIggrabUniPk	ENCODE	.	.
581	TfbsSydhGm18526Pol2IggmusUniPk	ENCODE	.	.
582	TfbsSydhGm18951NfkbTnfaIggrabUniPk	ENCODE	.	.
583	TfbsSydhGm18951Pol2IggmusUniPk	ENCODE	.	.
584	TfbsSydhGm19099NfkbTnfaIggrabUniPk	ENCODE	.	.
585	TfbsSydhGm19099Pol2IggmusUniPk	ENCODE	.	.
586	TfbsSydhGm19193NfkbTnfaIggrabUniPk	ENCODE	.	.
587	TfbsSydhGm19193Pol2IggmusUniPk	ENCODE	.	.
588	TfbsSydhH1hescBach1sc14700IggrabUniPk	ENCODE	.	.
589	TfbsSydhH1hescBrca1IggrabUniPk	ENCODE	.	.
590	TfbsSydhH1hescCebpbIggrabUniPk	ENCODE	.	.
591	TfbsSydhH1hescChd1a301218aIggrabUniPk	ENCODE	.	.
592	TfbsSydhH1hescChd2IggrabUniPk	ENCODE	.	.
593	TfbsSydhH1hescCjunIggrabUniPk	ENCODE	.	.
594	TfbsSydhH1hescCmycIggrabUniPk	ENCODE	.	.
595	TfbsSydhH1hescCtbp2UcdUniPk	ENCODE	.	.
596	TfbsSydhH1hescGtf2f1IggrabUniPk	ENCODE	.	.
597	TfbsSydhH1hescJundIggrabUniPk	ENCODE	.	.
598	TfbsSydhH1hescMafkIggrabUniPk	ENCODE	.	.
599	TfbsSydhH1hescMaxUcdUniPk	ENCODE	.	.
600	TfbsSydhH1hescMxi1IggrabUniPk	ENCODE	.	.
601	TfbsSydhH1hescNrf1IggrabUniPk	ENCODE	.	.
602	TfbsSydhH1hescRad21IggrabUniPk	ENCODE	.	.
603	TfbsSydhH1hescRfx5200401194IggrabUniPk	ENCODE	.	.
604	TfbsSydhH1hescSin3anb6001263IggrabUniPk	ENCODE	.	.
605	TfbsSydhH1hescSuz12UcdUniPk	ENCODE	.	.
606	TfbsSydhH1hescTbpIggrabUniPk	ENCODE	.	.
607	TfbsSydhH1hescUsf2IggrabUniPk	ENCODE	.	.
608	TfbsSydhH1hescZnf143IggrabUniPk	ENCODE	.	.
609	TfbsSydhHct116Pol2UcdUniPk	ENCODE	.	.
610	TfbsSydhHct116Tcf7l2UcdUniPk	ENCODE	.	.
611	TfbsSydhHek293Elk4UcdUniPk	ENCODE	.	.
612	TfbsSydhHek293Kap1UcdUniPk	ENCODE	.	.
613	TfbsSydhHek293Pol2UniPk	ENCODE	.	.
614	TfbsSydhHek293Tcf7l2UcdUniPk	ENCODE	.	.
615	TfbsSydhHek293tZnf263UcdUniPk	ENCODE	.	.
616	TfbsSydhHelas3Ap2alphaUniPk	ENCODE	.	.
617	TfbsSydhHelas3Ap2gammaUniPk	ENCODE	.	.
618	TfbsSydhHelas3Baf155IggmusUniPk	ENCODE	.	.
619	TfbsSydhHelas3Baf170IggmusUniPk	ENCODE	.	.
620	TfbsSydhHelas3Bdp1UniPk	ENCODE	.	.
621	TfbsSydhHelas3Brca1a300IggrabUniPk	ENCODE	.	.
622	TfbsSydhHelas3Brf1UniPk	ENCODE	.	.
623	TfbsSydhHelas3Brf2UniPk	ENCODE	.	.
624	TfbsSydhHelas3Brg1IggmusUniPk	ENCODE	.	.
625	TfbsSydhHelas3CebpbIggrabUniPk	ENCODE	.	.
626	TfbsSydhHelas3CfosUniPk	ENCODE	.	.
627	TfbsSydhHelas3Chd2IggrabUniPk	ENCODE	.	.
628	TfbsSydhHelas3CjunIggrabUniPk	ENCODE	.	.
629	TfbsSydhHelas3CmycUniPk	ENCODE	.	.
630	TfbsSydhHelas3Corestsc30189IggrabUniPk	ENCODE	.	.
631	TfbsSydhHelas3E2f1UniPk	ENCODE	.	.
632	TfbsSydhHelas3E2f4UniPk	ENCODE	.	.
633	TfbsSydhHelas3E2f6UniPk	ENCODE	.	.
634	TfbsSydhHelas3Elk112771IggrabUniPk	ENCODE	.	.
635	TfbsSydhHelas3Elk4UcdUniPk	ENCODE	.	.
636	TfbsSydhHelas3Gtf2f1ab28179IggrabUniPk	ENCODE	.	.
637	TfbsSydhHelas3Hae2f1UniPk	ENCODE	.	.
638	TfbsSydhHelas3Ini1IggmusUniPk	ENCODE	.	.
639	TfbsSydhHelas3Irf3IggrabUniPk	ENCODE	.	.
640	TfbsSydhHelas3JundIggrabUniPk	ENCODE	.	.
641	TfbsSydhHelas3MafkIggrabUniPk	ENCODE	.	.
642	TfbsSydhHelas3MaxIggrabUniPk	ENCODE	.	.
643	TfbsSydhHelas3Mazab85725IggrabUniPk	ENCODE	.	.
644	TfbsSydhHelas3Mxi1af4185IggrabUniPk	ENCODE	.	.
645	TfbsSydhHelas3NfyaIggrabUniPk	ENCODE	.	.
646	TfbsSydhHelas3NfybIggrabUniPk	ENCODE	.	.
647	TfbsSydhHelas3Nrf1IggmusUniPk	ENCODE	.	.
648	TfbsSydhHelas3P300sc584sc584IggrabUniPk	ENCODE	.	.
649	TfbsSydhHelas3Pol2s2IggrabUniPk	ENCODE	.	.
650	TfbsSydhHelas3Pol2UniPk	ENCODE	.	.
651	TfbsSydhHelas3Prdm19115IggrabUniPk	ENCODE	.	.
652	TfbsSydhHelas3Rad21IggrabUniPk	ENCODE	.	.
653	TfbsSydhHelas3Rfx5200401194IggrabUniPk	ENCODE	.	.
654	TfbsSydhHelas3Rpc155UniPk	ENCODE	.	.
655	TfbsSydhHelas3Smc3ab9263IggrabUniPk	ENCODE	.	.
656	TfbsSydhHelas3Spt20UniPk	ENCODE	.	.
657	TfbsSydhHelas3Stat1Ifng30UniPk	ENCODE	.	.
658	TfbsSydhHelas3Stat3IggrabUniPk	ENCODE	.	.
659	TfbsSydhHelas3TbpIggrabUniPk	ENCODE	.	.
660	TfbsSydhHelas3Tcf7l2c9b92565UcdUniPk	ENCODE	.	.
661	TfbsSydhHelas3Tcf7l2UcdUniPk	ENCODE	.	.
662	TfbsSydhHelas3Tf3c110UniPk	ENCODE	.	.
663	TfbsSydhHelas3Tr4UniPk	ENCODE	.	.
664	TfbsSydhHelas3Usf2IggmusUniPk	ENCODE	.	.
665	TfbsSydhHelas3Zkscan1hpa006672IggrabUniPk	ENCODE	.	.
666	TfbsSydhHelas3Znf143IggrabUniPk	ENCODE	.	.
667	TfbsSydhHelas3Znf274UcdUniPk	ENCODE	.	.
668	TfbsSydhHelas3Zzz3UniPk	ENCODE	.	.
669	TfbsSydhHepg2Arid3anb100279IggrabUniPk	ENCODE	.	.
670	TfbsSydhHepg2Bhlhe40cIggrabUniPk	ENCODE	.	.
671	TfbsSydhHepg2Brca1a300IggrabUniPk	ENCODE	.	.
672	TfbsSydhHepg2CebpbForsklnUniPk	ENCODE	.	.
673	TfbsSydhHepg2CebpbIggrabUniPk	ENCODE	.	.
674	TfbsSydhHepg2Chd2ab68301IggrabUniPk	ENCODE	.	.
675	TfbsSydhHepg2CjunIggrabUniPk	ENCODE	.	.
676	TfbsSydhHepg2Corestsc30189IggrabUniPk	ENCODE	.	.
677	TfbsSydhHepg2ErraForsklnUniPk	ENCODE	.	.
678	TfbsSydhHepg2Grp20ForsklnUniPk	ENCODE	.	.
679	TfbsSydhHepg2Hnf4aForsklnUniPk	ENCODE	.	.
680	TfbsSydhHepg2Hsf1ForsklnUniPk	ENCODE	.	.
681	TfbsSydhHepg2Irf3IggrabUniPk	ENCODE	.	.
682	TfbsSydhHepg2JundIggrabUniPk	ENCODE	.	.
683	TfbsSydhHepg2Maffm8194IggrabUniPk	ENCODE	.	.
684	TfbsSydhHepg2Mafkab50322IggrabUniPk	ENCODE	.	.
685	TfbsSydhHepg2Mafksc477IggrabUniPk	ENCODE	.	.
686	TfbsSydhHepg2MaxIggrabUniPk	ENCODE	.	.
687	TfbsSydhHepg2Mazab85725IggrabUniPk	ENCODE	.	.
688	TfbsSydhHepg2Mxi1UniPk	ENCODE	.	.
689	TfbsSydhHepg2Nrf1IggrabUniPk	ENCODE	.	.
690	TfbsSydhHepg2P300sc582IggrabUniPk	ENCODE	.	.
691	TfbsSydhHepg2Pgc1aForsklnUniPk	ENCODE	.	.
692	TfbsSydhHepg2Pol2ForsklnUniPk	ENCODE	.	.
693	TfbsSydhHepg2Pol2IggrabUniPk	ENCODE	.	.
694	TfbsSydhHepg2Pol2s2IggrabUniPk	ENCODE	.	.
695	TfbsSydhHepg2Rad21IggrabUniPk	ENCODE	.	.
696	TfbsSydhHepg2Rfx5200401194IggrabUniPk	ENCODE	.	.
697	TfbsSydhHepg2Smc3ab9263IggrabUniPk	ENCODE	.	.
698	TfbsSydhHepg2Srebp1InslnUniPk	ENCODE	.	.
699	TfbsSydhHepg2TbpIggrabUniPk	ENCODE	.	.
700	TfbsSydhHepg2Tcf7l2UcdUniPk	ENCODE	.	.
701	TfbsSydhHepg2Tr4UcdUniPk	ENCODE	.	.
702	TfbsSydhHepg2Usf2IggrabUniPk	ENCODE	.	.
703	TfbsSydhHepg2Znf274UcdUniPk	ENCODE	.	.
704	TfbsSydhHuvecCfosUcdUniPk	ENCODE	.	.
705	TfbsSydhHuvecCjunUniPk	ENCODE	.	.
706	TfbsSydhHuvecGata2UcdUniPk	ENCODE	.	.
707	TfbsSydhHuvecMaxUniPk	ENCODE	.	.
708	TfbsSydhHuvecPol2UniPk	ENCODE	.	.
709	TfbsSydhImr90CebpbIggrabUniPk	ENCODE	.	.
710	TfbsSydhImr90CtcfbIggrabUniPk	ENCODE	.	.
711	TfbsSydhImr90MafkIggrabUniPk	ENCODE	.	.
712	TfbsSydhImr90Pol2IggrabUniPk	ENCODE	.	.
713	TfbsSydhImr90Rad21IggrabUniPk	ENCODE	.	.
714	TfbsSydhK562Arid3asc8821IggrabUniPk	ENCODE	.	.
715	TfbsSydhK562Atf106325UniPk	ENCODE	.	.
716	TfbsSydhK562Atf3UniPk	ENCODE	.	.
717	TfbsSydhK562Bach1sc14700IggrabUniPk	ENCODE	.	.
718	TfbsSydhK562Bdp1UniPk	ENCODE	.	.
719	TfbsSydhK562Bhlhe40nb100IggrabUniPk	ENCODE	.	.
720	TfbsSydhK562Brf1UniPk	ENCODE	.	.
721	TfbsSydhK562Brf2UniPk	ENCODE	.	.
722	TfbsSydhK562Brg1IggmusUniPk	ENCODE	.	.
723	TfbsSydhK562Ccnt2UniPk	ENCODE	.	.
724	TfbsSydhK562CebpbIggrabUniPk	ENCODE	.	.
725	TfbsSydhK562CfosUniPk	ENCODE	.	.
726	TfbsSydhK562Chd2ab68301IggrabUniPk	ENCODE	.	.
727	TfbsSydhK562CjunIfna30UniPk	ENCODE	.	.
728	TfbsSydhK562CjunIfna6hUniPk	ENCODE	.	.
729	TfbsSydhK562CjunIfng30UniPk	ENCODE	.	.
730	TfbsSydhK562CjunIfng6hUniPk	ENCODE	.	.
731	TfbsSydhK562CjunUniPk	ENCODE	.	.
732	TfbsSydhK562CmycIfna30UniPk	ENCODE	.	.
733	TfbsSydhK562CmycIfna6hUniPk	ENCODE	.	.
734	TfbsSydhK562CmycIfng30UniPk	ENCODE	.	.
735	TfbsSydhK562CmycIfng6hUniPk	ENCODE	.	.
736	TfbsSydhK562CmycIggrabUniPk	ENCODE	.	.
737	TfbsSydhK562CmycUniPk	ENCODE	.	.
738	TfbsSydhK562Corestab24166IggrabUniPk	ENCODE	.	.
739	TfbsSydhK562Corestsc30189IggrabUniPk	ENCODE	.	.
740	TfbsSydhK562CtcfbIggrabUniPk	ENCODE	.	.
741	TfbsSydhK562E2f4UcdUniPk	ENCODE	.	.
742	TfbsSydhK562E2f6UcdUniPk	ENCODE	.	.
743	TfbsSydhK562Elk112771IggrabUniPk	ENCODE	.	.
744	TfbsSydhK562Gata1UcdUniPk	ENCODE	.	.
745	TfbsSydhK562Gata2UcdUniPk	ENCODE	.	.
746	TfbsSydhK562Gtf2bUniPk	ENCODE	.	.
747	TfbsSydhK562Gtf2f1ab28179IggrabUniPk	ENCODE	.	.
748	TfbsSydhK562Hmgn3UniPk	ENCODE	.	.
749	TfbsSydhK562Ini1IggmusUniPk	ENCODE	.	.
750	TfbsSydhK562Irf1Ifna30UniPk	ENCODE	.	.
751	TfbsSydhK562Irf1Ifna6hUniPk	ENCODE	.	.
752	TfbsSydhK562Irf1Ifng30UniPk	ENCODE	.	.
753	TfbsSydhK562Irf1Ifng6hUniPk	ENCODE	.	.
754	TfbsSydhK562JundIggrabUniPk	ENCODE	.	.
755	TfbsSydhK562Kap1UcdUniPk	ENCODE	.	.
756	TfbsSydhK562MaffIggrabUniPk	ENCODE	.	.
757	TfbsSydhK562Mafkab50322IggrabUniPk	ENCODE	.	.
758	TfbsSydhK562MaxIggrabUniPk	ENCODE	.	.
759	TfbsSydhK562Mazab85725IggrabUniPk	ENCODE	.	.
760	TfbsSydhK562Mxi1af4185IggrabUniPk	ENCODE	.	.
761	TfbsSydhK562NelfeUniPk	ENCODE	.	.
762	TfbsSydhK562Nfe2UniPk	ENCODE	.	.
763	TfbsSydhK562NfyaUniPk	ENCODE	.	.
764	TfbsSydhK562NfybUniPk	ENCODE	.	.
765	TfbsSydhK562Nrf1IggrabUniPk	ENCODE	.	.
766	TfbsSydhK562P300IggrabUniPk	ENCODE	.	.
767	TfbsSydhK562Pol2Ifna30UniPk	ENCODE	.	.
768	TfbsSydhK562Pol2Ifna6hUniPk	ENCODE	.	.
769	TfbsSydhK562Pol2Ifng30UniPk	ENCODE	.	.
770	TfbsSydhK562Pol2Ifng6hUniPk	ENCODE	.	.
771	TfbsSydhK562Pol2IggmusUniPk	ENCODE	.	.
772	TfbsSydhK562Pol2s2IggrabUniPk	ENCODE	.	.
773	TfbsSydhK562Pol2s2UniPk	ENCODE	.	.
774	TfbsSydhK562Pol2UniPk	ENCODE	.	.
775	TfbsSydhK562Pol3UniPk	ENCODE	.	.
776	TfbsSydhK562Rad21UniPk	ENCODE	.	.
777	TfbsSydhK562Rfx5IggrabUniPk	ENCODE	.	.
778	TfbsSydhK562Rpc155UniPk	ENCODE	.	.
779	TfbsSydhK562Setdb1MnasedUcdUniPk	ENCODE	.	.
780	TfbsSydhK562Setdb1UcdUniPk	ENCODE	.	.
781	TfbsSydhK562Sirt6UniPk	ENCODE	.	.
782	TfbsSydhK562Smc3ab9263IggrabUniPk	ENCODE	.	.
783	TfbsSydhK562Stat1Ifna30UniPk	ENCODE	.	.
784	TfbsSydhK562Stat1Ifna6hUniPk	ENCODE	.	.
785	TfbsSydhK562Stat1Ifng30UniPk	ENCODE	.	.
786	TfbsSydhK562Stat1Ifng6hUniPk	ENCODE	.	.
787	TfbsSydhK562Stat2Ifna30UniPk	ENCODE	.	.
788	TfbsSydhK562Stat2Ifna6hUniPk	ENCODE	.	.
789	TfbsSydhK562Tal1sc12984IggmusUniPk	ENCODE	.	.
790	TfbsSydhK562Tblr1ab24550IggrabUniPk	ENCODE	.	.
791	TfbsSydhK562Tblr1nb600270IggrabUniPk	ENCODE	.	.
792	TfbsSydhK562TbpIggmusUniPk	ENCODE	.	.
793	TfbsSydhK562Tf3c110UniPk	ENCODE	.	.
794	TfbsSydhK562Tr4UcdUniPk	ENCODE	.	.
795	TfbsSydhK562Ubfsc13125IggmusUniPk	ENCODE	.	.
796	TfbsSydhK562Ubtfsab1404509IggmusUniPk	ENCODE	.	.
797	TfbsSydhK562Usf2IggrabUniPk	ENCODE	.	.
798	TfbsSydhK562Yy1UcdUniPk	ENCODE	.	.
799	TfbsSydhK562Znf143IggrabUniPk	ENCODE	.	.
800	TfbsSydhK562Znf263UcdUniPk	ENCODE	.	.
801	TfbsSydhK562Znf274m01UcdUniPk	ENCODE	.	.
802	TfbsSydhK562Znf274UcdUniPk	ENCODE	.	.
803	TfbsSydhMcf10aesCfosEtoh01HvdUniPk	ENCODE	.	.
804	TfbsSydhMcf10aesCfosTam112hHvdUniPk	ENCODE	.	.
805	TfbsSydhMcf10aesCfosTam14hHvdUniPk	ENCODE	.	.
806	TfbsSydhMcf10aesCfosTamHvdUniPk	ENCODE	.	.
807	TfbsSydhMcf10aesCmycEtoh01HvdUniPk	ENCODE	.	.
808	TfbsSydhMcf10aesCmycTam14hHvdUniPk	ENCODE	.	.
809	TfbsSydhMcf10aesE2f4TamHvdUniPk	ENCODE	.	.
810	TfbsSydhMcf10aesPol2Etoh01UniPk	ENCODE	.	.
811	TfbsSydhMcf10aesPol2TamUniPk	ENCODE	.	.
812	TfbsSydhMcf10aesStat3Etoh01bUniPk	ENCODE	.	.
813	TfbsSydhMcf10aesStat3Etoh01cUniPk	ENCODE	.	.
814	TfbsSydhMcf10aesStat3Etoh01UniPk	ENCODE	.	.
815	TfbsSydhMcf10aesStat3Tam112hHvdUniPk	ENCODE	.	.
816	TfbsSydhMcf10aesStat3TamUniPk	ENCODE	.	.
817	TfbsSydhMcf7Gata3sc269UcdUniPk	ENCODE	.	.
818	TfbsSydhMcf7Gata3UcdUniPk	ENCODE	.	.
819	TfbsSydhMcf7Hae2f1UcdUniPk	ENCODE	.	.
820	TfbsSydhMcf7Tcf7l2UcdUniPk	ENCODE	.	.
821	TfbsSydhMcf7Znf217UcdUniPk	ENCODE	.	.
822	TfbsSydhNb4CmycUniPk	ENCODE	.	.
823	TfbsSydhNb4MaxUniPk	ENCODE	.	.
824	TfbsSydhNb4Pol2UniPk	ENCODE	.	.
825	TfbsSydhNt2d1Suz12UcdUniPk	ENCODE	.	.
826	TfbsSydhNt2d1Yy1UcdUniPk	ENCODE	.	.
827	TfbsSydhNt2d1Znf274UcdUniPk	ENCODE	.	.
828	TfbsSydhPanc1Tcf7l2UcdUniPk	ENCODE	.	.
829	TfbsSydhPbdefetalGata1UcdUniPk	ENCODE	.	.
830	TfbsSydhPbdeGata1UcdUniPk	ENCODE	.	.
831	TfbsSydhPbdePol2UcdUniPk	ENCODE	.	.
832	TfbsSydhRajiPol2UcdUniPk	ENCODE	.	.
833	TfbsSydhShsy5yGata2UcdUniPk	ENCODE	.	.
834	TfbsSydhShsy5yGata3sc269sc269UcdUniPk	ENCODE	.	.
835	TfbsSydhU2osKap1UcdUniPk	ENCODE	.	.
836	TfbsSydhU2osSetdb1UcdUniPk	ENCODE	.	.
837	TfbsUchicagoK562EfosUniPk	ENCODE	.	.
838	TfbsUchicagoK562Egata2UniPk	ENCODE	.	.
839	TfbsUchicagoK562Ehdac8UniPk	ENCODE	.	.
840	TfbsUchicagoK562EjunbUniPk	ENCODE	.	.
841	TfbsUchicagoK562EjundUniPk	ENCODE	.	.
842	TfbsUtaA549CtcfUniPk	ENCODE	.	.
843	TfbsUtaA549Pol2UniPk	ENCODE	.	.
844	TfbsUtaFibroblCtcfUniPk	ENCODE	.	.
845	TfbsUtaGlioblaCtcfUniPk	ENCODE	.	.
846	TfbsUtaGlioblaPol2UniPk	ENCODE	.	.
847	TfbsUtaGm12878CmycUniPk	ENCODE	.	.
848	TfbsUtaGm12878CtcfUniPk	ENCODE	.	.
849	TfbsUtaGm12878Pol2UniPk	ENCODE	.	.
850	TfbsUtaGm12891CtcfUniPk	ENCODE	.	.
851	TfbsUtaGm12892CtcfUniPk	ENCODE	.	.
852	TfbsUtaGm19238CtcfUniPk	ENCODE	.	.
853	TfbsUtaGm19239CtcfUniPk	ENCODE	.	.
854	TfbsUtaGm19240CtcfUniPk	ENCODE	.	.
855	TfbsUtaH1hescCmycUniPk	ENCODE	.	.
856	TfbsUtaH1hescCtcfUniPk	ENCODE	.	.
857	TfbsUtaH1hescPol2UniPk	ENCODE	.	.
858	TfbsUtaHelas3CmycUniPk	ENCODE	.	.
859	TfbsUtaHelas3CtcfUniPk	ENCODE	.	.
860	TfbsUtaHelas3Pol2UniPk	ENCODE	.	.
861	TfbsUtaHepg2CmycUniPk	ENCODE	.	.
862	TfbsUtaHepg2CtcfUniPk	ENCODE	.	.
863	TfbsUtaHepg2Pol2UniPk	ENCODE	.	.
864	TfbsUtaHuvecCmycUniPk	ENCODE	.	.
865	TfbsUtaHuvecCtcfUniPk	ENCODE	.	.
866	TfbsUtaHuvecPol2UniPk	ENCODE	.	.
867	TfbsUtaK562CmycUniPk	ENCODE	.	.
868	TfbsUtaK562CtcfUniPk	ENCODE	.	.
869	TfbsUtaK562Pol2UniPk	ENCODE	.	.
870	TfbsUtaMcf7CmycEstroUniPk	ENCODE	.	.
871	TfbsUtaMcf7CmycSerumstimUniPk	ENCODE	.	.
872	TfbsUtaMcf7CmycSerumstvdUniPk	ENCODE	.	.
873	TfbsUtaMcf7CmycVehUniPk	ENCODE	.	.
874	TfbsUtaMcf7CtcfEstroUniPk	ENCODE	.	.
875	TfbsUtaMcf7CtcfSerumstimUniPk	ENCODE	.	.
876	TfbsUtaMcf7CtcfSerumstvdUniPk	ENCODE	.	.
877	TfbsUtaMcf7CtcfUniPk	ENCODE	.	.
878	TfbsUtaMcf7CtcfVehUniPk	ENCODE	.	.
879	TfbsUtaMcf7Pol2SerumstimUniPk	ENCODE	.	.
880	TfbsUtaMcf7Pol2SerumstvdUniPk	ENCODE	.	.
881	TfbsUtaMcf7Pol2UniPk	ENCODE	.	.
882	TfbsUtaNhekCtcfUniPk	ENCODE	.	.
883	TfbsUtaProgfibCtcfUniPk	ENCODE	.	.
884	TfbsUtaProgfibPol2UniPk	ENCODE	.	.
885	TfbsUwA549CtcfUniPk	ENCODE	.	.
886	TfbsUwAg04449CtcfUniPk	ENCODE	.	.
887	TfbsUwAg04450CtcfUniPk	ENCODE	.	.
888	TfbsUwAg09309CtcfUniPk	ENCODE	.	.
889	TfbsUwAg09319CtcfUniPk	ENCODE	.	.
890	TfbsUwAg10803CtcfUniPk	ENCODE	.	.
891	TfbsUwAoafCtcfUniPk	ENCODE	.	.
892	TfbsUwBe2cCtcfUniPk	ENCODE	.	.
893	TfbsUwBjCtcfUniPk	ENCODE	.	.
894	TfbsUwCaco2CtcfUniPk	ENCODE	.	.
895	TfbsUwGm06990CtcfUniPk	ENCODE	.	.
896	TfbsUwGm12801CtcfUniPk	ENCODE	.	.
897	TfbsUwGm12864CtcfUniPk	ENCODE	.	.
898	TfbsUwGm12865CtcfUniPk	ENCODE	.	.
899	TfbsUwGm12872CtcfUniPk	ENCODE	.	.
900	TfbsUwGm12873CtcfUniPk	ENCODE	.	.
901	TfbsUwGm12874CtcfUniPk	ENCODE	.	.
902	TfbsUwGm12875CtcfUniPk	ENCODE	.	.
903	TfbsUwGm12878CtcfUniPk	ENCODE	.	.
904	TfbsUwHacCtcfUniPk	ENCODE	.	.
905	TfbsUwHaspCtcfUniPk	ENCODE	.	.
906	TfbsUwHbmecCtcfUniPk	ENCODE	.	.
907	TfbsUwHcfaaCtcfUniPk	ENCODE	.	.
908	TfbsUwHcmCtcfUniPk	ENCODE	.	.
909	TfbsUwHcpeCtcfUniPk	ENCODE	.	.
910	TfbsUwHct116CtcfUniPk	ENCODE	.	.
911	TfbsUwHeeCtcfUniPk	ENCODE	.	.
912	TfbsUwHek293CtcfUniPk	ENCODE	.	.
913	TfbsUwHelas3CtcfUniPk	ENCODE	.	.
914	TfbsUwHepg2CtcfUniPk	ENCODE	.	.
915	TfbsUwHffCtcfUniPk	ENCODE	.	.
916	TfbsUwHffmycCtcfUniPk	ENCODE	.	.
917	TfbsUwHl60CtcfUniPk	ENCODE	.	.
918	TfbsUwHmecCtcfUniPk	ENCODE	.	.
919	TfbsUwHmfCtcfUniPk	ENCODE	.	.
920	TfbsUwHpafCtcfUniPk	ENCODE	.	.
921	TfbsUwHpfCtcfUniPk	ENCODE	.	.
922	TfbsUwHreCtcfUniPk	ENCODE	.	.
923	TfbsUwHrpeCtcfUniPk	ENCODE	.	.
924	TfbsUwHuvecCtcfUniPk	ENCODE	.	.
925	TfbsUwHvmfCtcfUniPk	ENCODE	.	.
926	TfbsUwK562CtcfUniPk	ENCODE	.	.
927	TfbsUwMcf7CtcfUniPk	ENCODE	.	.
928	TfbsUwNb4CtcfUniPk	ENCODE	.	.
929	TfbsUwNhdfneoCtcfUniPk	ENCODE	.	.
930	TfbsUwNhekCtcfUniPk	ENCODE	.	.
931	TfbsUwNhlfCtcfUniPk	ENCODE	.	.
932	TfbsUwRptecCtcfUniPk	ENCODE	.	.
933	TfbsUwSaecCtcfUniPk	ENCODE	.	.
934	TfbsUwSknshraCtcfUniPk	ENCODE	.	.
935	TfbsUwWerirb1CtcfUniPk	ENCODE	.	.
936	TfbsUwWi38CtcfUniPk	ENCODE	.	.
